# Candidate undecaprenyl phosphate translocases enable conditional microbial fitness and pathogenesis

**DOI:** 10.1101/2022.02.04.479082

**Authors:** Brandon Sit, Veerasak Srisuknimit, Karthik Hullahalli, Emilio Bueno, Felipe Cava, Matthew K. Waldor

**Affiliations:** Department of Microbiology, Harvard Medical School; Boston, USA; Division of Infectious Diseases, Brigham and Women’s Hospital; Boston, USA; Department of Molecular Biology, Umea University; Umea, Sweden; Department of Immunology and Infectious Diseases, Harvard T. H. Chan School of Public Health; Boston, USA; Howard Hughes Medical Institute; Bethesda, USA

**Author notes:** Department of Biology, Massachusetts Institute of Technology; Cambridge, USA. These authors contributed equally to this work (Brandon Sit, Veerasak Srisuknimit).

## Abstract

The mechanisms that enable adaptation of peptidoglycan, the structural unit of the bacterial cell wall, to shifting extracellular conditions such as pH remain largely unknown. Here, we identify a DUF368-containing membrane protein in the cholera pathogen *Vibrio cholerae* that is critical for pathogenesis and alkaline fitness. *V. cholerae* and *Staphylococcus aureus* lacking their cognate DUF368-containing protein have pH-dependent cell wall defects consistent with surface accumulation of undecaprenyl phosphate (C55-P), an essential lipid carrier for the biogenesis of peptidoglycan and other key bacterial cell surface polymers. In both species, DUF368-containing proteins exhibit synthetic genetic interactions with putative transporters from the DedA family, suggesting these proteins represent complementary long-sought C55-P translocases that enable envelope maintenance functions critical for microbial fitness within and outside the host.

**One-Sentence Summary:** DUF368-containing and DedA-family proteins are undecaprenyl phosphate transporter candidates and are required for bacterial alkaline fitness and pathogenesis.
