## Supplementary Tables S1-S11 for "Candidate undecaprenyl phosphate translocases enable conditional microbial fitness and pathogenesis": doneTableS3_VCA0040MICs.xlsx

### Sheet: Table S3
Table S3. MIC data for WT and Δvca0040 V. cholerae.
Compound	Target	WT MIC	Vca0040 MIC
Carbenicillin	Cell wall	8 ug/mL	8 ug/mL
Fosfomycin	Cell wall	12.5 ug/mL	6.25 ug/mL
Ampicillin	Cell wall	4 ug/mL	4 ug/mL
Vancomycin	Cell wall	500 ug/mL	500 ug/mL
Cefsulodin	Cell wall	>128 ug/mL	>128 ug/mL
Gentamicin	Ribosome	4-8 ug/mL	2 ug/mL
Kanamycin	Ribosome	32 ug/mL	8 ug/mL
Tetracycline	Ribosome	0.25 ug/mL	0.25 ug/mL
Erythromycin	Ribosome	2-4ug/mL	2-4ug/mL
Chloramphenicol	Ribosome	32 ug/mL	8-16 ug/mL
Streptomycin	Ribosome	>2048 ug/mL	2048 ug/mL
Spectinomycin	Ribosome	256ug/mL	256ug/mL
SDS	Cell envelope	4e-05	2e-05
EDTA	Cell envelope	1-2mM	0.5-1mM
Ethanol	Cell envelope	0.1	0.1
H2O2	ROS	8e-06	8e-06
Paraquat	ROS	0.125ug/mL	0.0625ug/mL
Diamide	Disulfide stress	0.0625ug/mL	0.0625ug/mL
Ciprofloxacin	DNA repair	0.25ug/mL	0.25ug/mL
Rifampicin	RNA polymerase	0.0625ug/mL	0.0625ug/mL
Serine hydroxamate	Stringent response	1.56mg/mL	1.56mg/mL
Sodium azide	SecA inhibitor	256ug/mL	256ug/mL
CCCP	Membrane potential	8ug/mL	8ug/mL
DMSO	Vehicle control	0.125	0.125
