## Supplementary Tables S1-S11 for "Candidate undecaprenyl phosphate translocases enable conditional microbial fitness and pathogenesis": doneTableS4_StaphMICs.xlsx

### Sheet: Table S4
Table S4. MIC data for WT and ΔSAOUHSC00846 S. aureus and WT and lptd4213 E. coli.
ND: not determined
MIC of S. aureus growth in neutral TSB (not pH adjusted)
Compound	Target	WT MIC (µg/mL)	ΔSAOUHSC_00846 MIC (µg/mL)
Piperacillin	Cell wall	4	4
Cephalexin	Cell wall	2	2
Mecillinam	Cell wall	64	64
Cefoxitin	Cell wall	2	2
Tetracycline	Cell wall	0.03	0.03
Ciprofloxacin	DNA repair	0.25	0.25
Ampicillin	Cell wall	1	1
Bacitracin	Cell wall	128	64
Vancomycin	Cell wall	0.5	0.5
Amphomycin	Cell wall	128	64
Gentamycin	Ribosome	4	4
Fosfomycin	Cell wall	128	64
MIC of S. aureus growth in alkaline TSB (5 mM Tris pH 8.5)
Piperacillin	Cell wall	8	2
Cephalexin	Cell wall	2	<0.25
Mecillinam	Cell wall	32	4
Cefoxitin	Cell wall	4	0.5
Tetracycline	Cell wall	0.25	0.25
Ciprofloxacin	Cell wall	0.12	0.12
Ampicillin	Cell wall	1	<0.25
Bacitracin	Cell wall	32	4
Vancomycin	Cell wall	1	0.25
Amphomycin	Cell wall	64	1
Amphomycin + 2mM CaCl2	Cell wall	4	0.0625
Gentamycin	Ribosome	0.5	0.5
Triclosan	Fatty acid synthesis	0.03	0.03
Targocil	WTA synthesis	2	4
Tunicamycin	Cell wall + WTA synthesis	2	<0.06
Linezolid	Ribosome	0.25	0.25
Fosfomycin	Cell wall	>256	>256
E. coli MC4100 MICs (ug/mL)	LB		LB 5 mM Tris pH 8.5		Neutral/pH 8.5 FC
E. coli MC4100	WT	lptd4213	WT	lptd4213	WT	lptd4213
Amphomycin + 1 mM CaCl2	>256	64	>256	8	1	8
Vancomycin	256	0.5	256	1	1	0.5
Bacitracin	>512	2	>512	0.5	1	4
Tunicamycin	ND	8	ND	0.25	N/A	32
Ampicillin	ND	0.25	ND	0.25	N/A	1
Gentamycin	ND	0.5	ND	0.5	N/A	1
