## Supplementary Tables S1-S11 for "Candidate undecaprenyl phosphate translocases enable conditional microbial fitness and pathogenesis": doneTableS10_strains.xlsx

### Sheet: Table S10
Table S10. Strains and vectors and genomic information used in this study.
Strains						Plasmids				Loci
Code	Species	Genotype	Antibiotic resistance	Source		Name	Antibiotic resistance	Notes		Gene	HaitiWT Locus Tag	Legacy VC Number (N16961)
BS001	V. cholerae	HaitiWT	Sm	Lab collection		pSC189	Kn/Cb	Transposon vector		vca0040	N900_RS14215	VCA0040
BS012	V. cholerae	ΔlacZ	Sm	This study		pCVD442_vca0040	Cb	Allelic exchange vector		yghB	N900_RS16280	VCA1113
BS33	V. cholerae	lacZ::GFPmut3	Sm	This study		pCVD442_yghB	Cb	Allelic exchange vector		secD1	N900_RS10460	VC0743
BS280	V. cholerae	Δvca0040	Sm	This study		pCVD442_secD1	Cb	Allelic exchange vector		secF1	N900_RS10455	VC0744
BS577	V. cholerae	Δvca0040/lacZ::GFPmut3	Sm	This study		pCVD442_secF1	Cb	Allelic exchange vector		secD2	N900_RS17025	VCA0693
BS158	V. cholerae	ΔyghB	Sm	This study		pCVD442_secD2	Cb	Allelic exchange vector		secF2	N900_RS17020	VCA0692 (annotated as frameshift)
BS329	V. cholerae	ΔsecD1	Sm	This study		pCVD442_secF2	Cb	Allelic exchange vector		yfgO	N900_RS03650	VC2162
BS331	V. cholerae	ΔsecF1	Sm	This study		pCVD442_ppiD	Cb	Allelic exchange vector		ydiK	N900_RS11520	VC0624
BS342	V. cholerae	ΔsecD2	Sm	This study		pCVD442_yfgO	Cb	Allelic exchange vector		ppiD	N900_RS04795	VC1918
BS333	V. cholerae	ΔsecF2	Sm	This study		pCVD442_ydiK	Cb	Allelic exchange vector
BS335	V. cholerae	ΔppiD	Sm	This study		pCVD442_secDF1	Cb	Allelic exchange vector
BS338	V. cholerae	ΔyfgO	Sm	This study		pCVD442_secDF2	Cb	Allelic exchange vector		Genomes
BS564	V. cholerae	ΔydiK	Sm	This study		pBAD18_vca0040_3A3S_sfGFP	Cb	Overexpression vector		Species	Strain	NCBI Bioproject
BS553	V. cholerae	ΔsecDF1	Sm	This study		pBAD18_yghB	Cb	Overexpression vector		V. cholerae	HaitiWT (KW3)	PRJNA215281
BS555	V. cholerae	ΔsecDF2	Sm	This study		pAM299_vca0040	Kn	Depletion suicide vector		S. aureus	HG003 (NCTC8325)	PRJEB6403
BS461	V. cholerae	Δvca0040/ΔsecD1	Sm	This study		pAM299_secD2	Kn	Depletion suicide vector		V. parahaemolyticus	RIMD2210633	PRJNA360
BS464	V. cholerae	Δvca0040/ΔsecF1	Sm	This study		pTarKO_SAOUHSC00846::kan	Cam (S. aureus), Cb (E. coli)	Allelic exchange vector
BS467	V. cholerae	Δvca0040/ΔsecD2	Sm	This study		pLOW_empty	Erm (S. aureus), Cb (E. coli)	Empty vector
BS470	V. cholerae	Δvca0040/ΔsecF2	Sm	This study		pLOW_rpoBRBS_SAOUHSC_00846-FLAG	Erm (S. aureus), Cb (E. coli)	Overexpression vector
BS558	V. cholerae	Δvca0040/ΔsecDF1	Sm	This study		pLOW_200bp-sup_SAOUHSC_00901	Erm (S. aureus), Cb (E. coli)	Overexpression vector
BS561	V. cholerae	Δvca0040/ΔsecDF2	Sm	This study		pLOW 200bp-sup-SAOUHSC_02816	Erm (S. aureus), Cb (E. coli)	Overexpression vector
BS473	V. cholerae	Δvca0040/ΔppiD	Sm	This study		pLOW_25bp-sup_SAOUHSC_00901	Erm (S. aureus), Cb (E. coli)	Overexpression vector
BS476	V. cholerae	Δvca0040/ΔyfgO	Sm	This study		pLOW_25bp-sup_SAOUHSC_02816	Erm (S. aureus), Cb (E. coli)	Overexpression vector
BS204	V. cholerae	ppiD(p.P446fs)	Sm	This study		pBAD18_empty	Cb	Empty vector
BS206	V. cholerae	secD1(p.S585fs)	Sm	This study		pBAD18_vca0040	Cb	Overexpression vector
BS282	V. cholerae	yfgO(p.I314fs)	Sm	This study		pBAD18_vca0534	Cb	Overexpression vector
BS283	V. cholerae	secF1(p.Q236*)	Sm	This study		pBAD18_Ec-yghB	Cb	Overexpression vector
BS285	V. cholerae	yfgO(c.391del>AATCGGT)	Sm	This study		pBAD18_Ec-yqjA	Cb	Overexpression vector
BS288	V. cholerae	yfgO(p.I332S)	Sm	This study		pBAD18_SAOUHSC00846	Cb	Overexpression vector
BS289	V. cholerae	secF1(p.D206Y)	Sm	This study		pAM299_vpa1624	Kn	Depletion vector
BS290	V. cholerae	secD1(p.L171*)	Sm	This study		pDM4_vp2276(yfgO)	Cam	Allelic exchange vector
BS291	V. cholerae	yfgO(p.V149E)	Sm	This study		pDM4_vp0590+vp0591(secDF1)	Cam	Allelic exchange vector
BS292	V. cholerae	secD1(c.1288ins>TA)	Sm	This study
BS293	V. cholerae	yfgO(p.T275P)	Sm	This study
BS500	V. cholerae	Δvca0040/ΔsecD2 yfgO(p.I314fs)	Sm	This study
BS501	V. cholerae	Δvca0040/ΔsecD2 yfgO(p.Q95P)	Sm	This study
BS502	V. cholerae	Δvca0040/ΔsecF2 ydiK (p.L318Q)	Sm	This study
BS503	V. cholerae	Δvca0040/ΔsecF2 yfgO (p.G256D)	Sm	This study
BS504	V. cholerae	Δvca0040/ΔsecF2 yfgO (p.W326R)	Sm	This study
BS238	V. cholerae	∆vca0040 IG610_611::FL_vca0040_long	Sm	This study
BS256	V. cholerae	vca0040::pAM299_vca0040	Sm/Kn	This study
BS505	V. cholerae	ΔsecD1/secD2::pAM299_secD2	Sm/Kn	This study
N/A	E. coli	DH5a	-	Lab collection
N/A	E. coli	SM10pir	Kn	Lab collection
N/A	E. coli	MFDpir	-	Lab collection
N/A	S. aureus	RN4220		Gift from Suzanne Walker
N/A	S. aureus	HG003 (WT)		Gift from Suzanne Walker
JVS227	S. aureus	HG003 SAOUSHC_00846::kan	Kn	This study
JVS376	S. aureus	HG003 SAOUSHC_00846::kan pLOW_rpoBRBS_SAOUHSC_00846-FLAG	Kn, Erm	This study
JVS417	S. aureus	HG003 SAOUSHC_00846::kan pLOW_200bp-sup_SAOUHSC_00901	Kn, Erm	This study
JVS418	S. aureus	HG003 SAOUSHC_00846::kan pLOW_200bp-sup-SAOUHSC_02816	Kn, Erm	This study
JVS419	S. aureus	HG003 SAOUSHC_00846::kan pLOW_25bp-sup_SAOUHSC_00901	Kn, Erm	This study
JVS420	S. aureus	HG003 SAOUSHC_00846::kan pLOW_25bp-sup-SAOUHSC_02816	Kn, Erm	This study
JVS416	V. cholerae	∆vca0040 pBAD18_empty	Sm/Carb	This study
BS532	V. cholerae	∆vca0040 pBAD18_vca0040_3A3S_sfGFP	Sm/Carb	This study
JVS404	V. cholerae	∆vca0040 pBAD18_vca0534	Sm/Carb	This study
JVS356	V. cholerae	∆vca0040 pBAD18_SAOUHSC00846	Sm/Carb	This study
N/A	E. coli	MC1400 WT	-	Gift from Dan Kahne
TS429	E. coli	MC1400 lptd4213	-	Gift from Dan Kahne
TH035	V. parahaemolyticus	RIMD2210633		Lab collection
JVS214	V. parahaemolyticus	RIMD2210633 pAM299_vpa1624	Kn	This study
JVS266	V. parahaemolyticus	RIMD2210633 ∆secDF1 pAM299_vpa1624	Kn	This study
JVS267	V. parahaemolyticus	RIMD2210633 ∆yfgO pAM299_vpa1624	Kn	This study
